# RUNX1 safeguards the identity of the fetal ovary through an interplay with FOXL2

**DOI:** 10.1101/598607

**Authors:** Barbara Nicol, Sara A. Grimm, Frederic Chalmel, Estelle Lecluze, Maëlle Pannetier, Eric Pailhoux, Elodie Dupin-De-Beyssat, Yann Guiguen, Blanche Capel, Humphrey H.-C. Yao

## Abstract

Sex determination of the gonads begins with fate specification of gonadal supporting cells into either ovarian granulosa cells or testicular Sertoli cells. This process of fate specification hinges on a balance of transcriptional control. We discovered that expression of the transcription factor RUNX1 is enriched in the fetal ovary in rainbow trout, turtle, mouse, goat and human. In the mouse, RUNX1 marks the supporting cell lineage and becomes granulosa cell-specific as the gonads differentiate. RUNX1 plays complementary/redundant roles with FOXL2 to maintain fetal granulosa cell identity, and combined loss of RUNX1 and FOXL2 results in masculinization of the fetal ovaries. At the chromatin level, RUNX1 occupancy overlaps partially with FOXL2 occupancy in the fetal ovary, suggesting that RUNX1 and FOXL2 target a common set of genes. These findings identify RUNX1, with an ovary-biased pattern conserved across species, as a novel regulator in securing the identity of ovarian supporting cells and the ovary.

---

A critical step that shapes the reproductive identity of the embryo is the sexual differentiation of the bipotential gonads. Supporting cells in the fetal gonads are the first cell population to differentiate, and dictate the fate of the gonads. As a consequence, defects in supporting cell differentiation have dire consequences on reproductive outcomes of the individual, from sex-reversal to infertility. Supporting cells differentiate into either Sertoli cells, which drive testis development, or granulosa cells, which control ovarian development. It has become clear that supporting cell differentiation, and maintenance of their commitment, requires a coordinated action of multiple factors that play either complementary, redundant and even antagonistic roles^1^. For instance, fate decision and maintenance of ovarian identity relies mainly on two conserved elements: the WNT4/RSPO1/beta-catenin pathway^2, 3, 4^ and the transcription factor FOXL2^5, 6, 7^. These two elements synergistically promote expression of pro-ovarian genes and at the same time, antagonize key pro-testis factors such as SOX9 and DMRT1. However, the combined loss of these two key pro-ovarian signaling only results in an incomplete inactivation of ovarian differentiation, suggesting that additional pro-ovarian factors are at play during gonadal differentiation^8, 9^. Factors involved in gonad differentiation are generally conserved in vertebrates and even invertebrates, although their position in the hierarchy of the molecular cascade may change during evolution^10^. For instance, the pro-ovarian transcription factor FOXL2 is important for ovarian differentiation/function in human^11^, goat^12^ and fish^13, 14^. The pro-testis transcription factor DMRT1 is highly conserved and critical for testis development in worms, fly^15^, fish^16, 17^ and mammals^18, 19, 20^.

In this study, we set up to investigate the role of transcription factor RUNX1 in the mouse fetal ovary. In *Drosophila melanogaster*, the *RUNX* ortholog *runt* is essential for ovarian determination^21, 22^. In the mouse, *Runx1* mRNA is enriched in the fetal ovary based on transcriptomic analyses^23^. The RUNX family arose early in evolution^24^: members have been identified in metazoans from sponge to human, where they play conserved key roles in developmental processes. In vertebrates, RUNX1 acts as a transcription factor critical for cell lineage specification in multiple organs, and particularly in cell populations of epithelial origin^25^. We first established the expression profile of *RUNX1* in the fetal gonads in multiple vertebrate species from fish to human. We then used knockout mouse models and genomic approaches to determine the function and molecular action of RUNX1 and its interplay with another conserved ovarian regulator, FOXL2, during supporting cell differentiation in the fetal ovary.
