## Supplementary material for "RUNX1 safeguards the identity of the fetal ovary through an interplay with FOXL2": Table S1

### Sheet: Sheet1
Antibodies used for immunofluorescence
Protein	Concentration	Species	Origin
EGFP	1:500	Chicken	ab13970 ; Abcam
PECAM-1 (CD31)	1:1000	Rat	#550274; BD
SRY	1:200	Rabbit	gift from D. Wilhelm, Monash University, Australia
SF1	1:500	Rabbit	gift from K. Morohashi, Kyushu University, Japan
FOXL2	1:300	Goat	NB100-1277; NOVUS
SOX9	1:500	Rabbit	gift from K. Morohashi, Kyushu University, Japan
DMRT1	1:300	Rabbit	gift from D. Zarkower, University of Minnesota
TRA98	1:1000	Rat	RK-73-003, MBL International
Taqman probes used for real time PCR analyses
Gene	Taqman probe
Amh	Mm01172799_g1
Cyp19a1	Mm00484049_m1
Dhh	Mm01310203_m1
Dmrt1	Mm00443809_m1
Fgf9	Mm00442795_m1
Foxl2	Mm00843544_m1
Gapdh	Mm99999915_g1
Nr5a1 (Sf1)	Mm00446826_m1
Sox9	Mm00448840_m1
Primers used for real time PCR analyses
Gene	Forward Primer	Reverse Primer
Foxp1	GGTCTGAGACAAAAAGTAACGGA	CGCACTCTAGTAAGTGGTTGC
Fst	TGCTGCTACTCTGCCAGTTC	GTGCTGCAACACTCTTCCTTG
Gapdh	TTCACCACCATGGAGAAGGC	GGCATGGACTGTGGTCATGA
Itpr2	CCTCGCCTACCACATCACC	TCACCACTCTCACTATGTCGT
Pdgfc	GCCAAAGAACGGGGACTCG	AGTGACAACTCTCTCATGCCG
Pla2r1	CAGGGCATCGCCCAAGATTT	TTCAGGCTCTCGCTCTGGAT
Runx1 (Trout)	CTGTCAGAACACCCTGGAGAACT	GTACCGTCAGGGATATCACCAAG
Runx1 (Goat)	GCAGGCAATGATGAAAACTACT	TAGGTGGCGACTTGCGGTG
Runx1	GCAGGCAACGATGAAAACTACT	GCAACTTGTGGCGGATTTGTA
Runx2	ATCCCCATCCATCCACTCCA	GCCAGAGGCAGAAGTCAGAG
Runx3	CAGGTTCAACGACCTTCGAT	CTTGGGTAGGGTTGGTGAACA
Ryr2	ACGGCGACCATCCACAAAG	AAAGTCTGTTGCCAAATCCTTCT
